# A zebrafish leprosy model identifies interferon and plasminogen signaling as survival determinants in mycobacterial infection

**DOI:** 10.64898/2026.07.31.739979

**Authors:** Beatrice Junqueira de Souza, Robin Rio, Giovanni Galletti, William Morrill, Cressida A. Madigan

## Abstract

Although many genes are associated with leprosy, a skin and nerve infection by *Mycobacterium leprae*, the function of most of these genes in infection remains unknown. This is partly due to a paucity of animal models that are genetically malleable and recapitulate features of the human disease. Zebrafish, a recent leprosy model, have human-like responses to *M. leprae*, including macrophage-mediated inflammation and neurodegeneration. We confirm this at the transcriptional level, using RNA sequencing (RNAseq) of chronic *M. leprae* infection of adult zebrafish. This identified regulated zebrafish orthologs of human leprosy-associated genes, including β- and γ-interferon, IL-6, IL-10, IL-4, and TNF superfamily members. Other regulated genes have not been previously associated with leprosy. Genes associated with tuberculoid leprosy (T-lep) were largely downregulated, while lepromatous leprosy (L-lep) genes were upregulated. Pathways relevant to leprosy, such as phagocytosis and antiviral responses, differed between early and late stages of infection. In infected rag1 mutant zebrafish, which lack T and B cells, T-lep genes were downregulated, suggesting that adaptive immunity is required for their expression. Key pathways and genes were validated by qPCR using zebrafish infection with *M. marinum:PGL-1,* a model pathogen that can express *M. leprae* genes. This system allowed for the identification of validated *M. leprae*-regulated genes that alter infection outcomes, by using multiplex CRISPR to simultaneously mutate many zebrafish genes. 17 genes were screened and 2 were identified that increased mortality infection: isg15 (interferon-stimulated gene 15) and serpine1 (plasminogen activator inhibitor-1). This work confirms that, in humans and zebrafish, type I interferon and plasminogen activation are required for survival of mycobacterial disease, and demonstrates that multiplex CRISPR can identify mediators of host defense in vivo.
