## Supplemental Table 1 for "A zebrafish leprosy model identifies interferon and plasminogen signaling as survival determinants in mycobacterial infection"

### Sheet: Sheet1
	RNAseq				rag1
fish	name	dpi	infected?	sex	genotype
B1	CM_01	0	Yes	male	mutant
B2	CM_02	0	Yes	male	mutant
B3	CM_03	0	Yes	male	mutant
B4	CM_04	0	Yes	male	het
B5	CM_05	0	Yes	male	het
B6	CM_06	0	Yes	male	het
B7	CM_07	0	no	female	mutant
B8	CM_08	0	no	female	mutant
B9	CM_09	0	no	female	het
B10	CM_10	0	no	female	het
B21	CM_11	0	yes	male	het
B23	CM_12	0	no	female	wildtype
C1	CM_13	7	Yes	male	mutant
C2	CM_14	7	Yes	male	mutant
C3	CM_15	7	Yes	male	mutant
C4	CM_16	7	Yes	male	het
C7	CM_17	7	no	female	mutant
C8	CM_18	7	no	female	mutant
C9	CM_19	7	no	female	het
C10	CM_20	7	no	female	het
D2	CM_21	30	Yes	male	mutant
D3	CM_22	30	Yes	male	mutant
D4	CM_23	30	Yes	male	het
D6	CM_24	30	Yes	male	het
D7	CM_25	30	no	female	het
D8	CM_26	30	no	female	mutant
D9	CM_27	30	no	female	het
D10	CM_28	30	no	female	mutant
D11	CM_29	30	Yes	male	wildtype
D12	CM_30	30	Yes	male	wildtype
D13	CM_31	30	Yes	male	wildtype
D15	CM_32	30	no	female	wildtype
E1	CM_33	99	yes	male	mutant
E9	CM_34	112	yes	male	mutant
E10	CM_35	112	yes	male	mutant
E11	CM_36	112	yes	male	mutant
E14	CM_37	120	yes	male	het (+/-)
E15	CM_38	120	yes	male	wt (+/+)
E16	CM_39	120	yes	male	wt (+/+)
E17	CM_40	120	yes	male	wt (+/+)
E18	CM_41	112	no	female	mutant
E19	CM_42	112	no	female	mutant
E20	CM_43	120	no	female	het (+/-)
E21	CM_44	120	no	female	het (+/-)
E22	CM_45	120	no	female	wt (+/+)
E24		120
E25	CM_46	120	no	male	mutant
F7	CM_47	173	yes	male	mutant
F8	CM_48	173	yes	male	mutant
F9	CM_49	173	yes	male	mutant
F10	CM_50	173	no	female	mutant
F11	CM_51	173	no	female	mutant
F12	CM_52	180	yes	male	het (+/-)
F13	CM_53	180	yes	male	het (+/-)
F14	CM_54	180	yes	male	het (+/-)
F15	CM_55	180	no	female	het (+/-)
F16	CM_56	180	no	female	het (+/-)
F17	CM_57	180	yes	male	wt (+/+)
F18	CM_58	180	yes	male	wt (+/+)
F20	CM_60	180	no	female	wt (+/+)
H6	CM_61	227	yes	male	mutant
H7	CM_62	227	no	female	mutant
H8	CM_63	227	no	female	mutant
H9	CM_64	240	yes	male	het (+/-)
H10	CM_65	240	yes	male	het (+/-)
H11	CM_66	240	yes	male	het (+/-)
H12	CM_67	240	no	female	het (+/-)
H13	CM_68	240	no	female	het (+/-)
H14	CM_69	240	yes	male	wt (+/+)
H15	CM_70	240	yes	male	wt (+/+)
H16	CM_71	240	no	female	wt (+/+)
H17	CM_72	240	no	female	wt (+/+)
