## Supplemental Table 2 for "A zebrafish leprosy model identifies interferon and plasminogen signaling as survival determinants in mycobacterial infection"

### Sheet: Sheet1
human gene	zebrafish gene	leprosy form
ANKMY2	ankmy2a	L-lep
	anxa2	L-lep
	apoeb	L-lep
	aqp3a	L-lep
	arg1	L-lep
	atos	L-lep
	atp6ap2	L-lep
	atp6v1ab	L-lep
	bcam	L-lep
	bean1	L-lep
	cabz01093075.1	L-lep
	ccl3.3	L-lep
	ccl33.2	L-lep
CCL4L1	ccl35	L-lep
	ccl36	L-lep
	ccl38a	L-lep
	ccl39	L-lep
	cdyl	L-lep
	clybl	L-lep
IL2RB	csf2rb	L-lep
	cxcl32b.1	L-lep
	dbi	L-lep
	dennd4c	L-lep
	dmxl1	L-lep
	dsg2.1	L-lep
	enosf1	L-lep
	epg5	L-lep
	faim	L-lep
	fam214b	L-lep
	fcer1g	L-lep
	fech	L-lep
	frem1	L-lep
	gdf15	L-lep
	gusb	L-lep
	herpud1	L-lep
	ifnphi1	L-lep
IGF1	igf1	L-lep
IGF1R	igf1ra (IGF1R)	L-lep
	ighv1-4	L-lep
IFNAR2;IFNGR1	il10ra	L-lep
	il13	L-lep
	il4	L-lep
	il5	L-lep
	im:7157354	L-lep
	iqgap2	L-lep
	kif13ba	L-lep
	krt14	L-lep
	mboat1	L-lep
HLA-DQA1;HLA-DQA2	mhc2daa	L-lep
	MT-ND4	L-lep
	mx	L-lep
	ncf4	L-lep
	nck1a	L-lep
	nfe2l2a	L-lep
	p2rx7	L-lep
	pdgfc	L-lep
	per3	L-lep
PHEX	phex	L-lep
	pkp1a	L-lep
	ppp3cb	L-lep
PTGDS	ptgdsb.1	L-lep
PTGES2	ptgesl	L-lep
	ptpn13	L-lep
	rac1a	L-lep
	samd4a	L-lep
	si:ch73-74h11.1	L-lep
DSG2	si:ch73-74h11.1 (dsg2)	L-lep
	slc66a3	L-lep
SNRPB	snrpb	L-lep
	snx24	L-lep
	spg11	L-lep
	tent2	L-lep
	TGFB1	L-lep
	tgfb1a	L-lep
TLR1	tlr1	L-lep
	tmem248	L-lep
	tox	L-lep
	twist1	L-lep
	ube2e2	L-lep
	wasb	L-lep
	wdr7	L-lep
	zfyve16	L-lep
	zgc:56622	L-lep
	zmiz1a	L-lep
IFNAR1	il10rb (IFNAR1)	L-lep
	A1AT	NS
	aadacl4	NS
	acp5	NS
	adamts4	NS
	adamts5	NS
ADAMTS9	adamts9	NS
	akr1b1.2	NS
	aldh1a1	NS
ANGPTL4	angptl4	NS
	ank3a	NS
	atp1b1a	NS
	ca12	NS
	calhm6	NS
	capn3b	NS
CCDC3	ccdc3a	NS
	cd2	NS
	cd27	NS
	cd9	NS
	chia.5	NS
	cyp27b1	NS
	fa2h	NS
	fads2	NS
FASN	fasn	NS
	fgfbp1	NS
FOXQ1	foxq1a	NS
FOXQ1	foxq1b	NS
	fpr1	NS
	gjb8	NS
	gpx2	NS
S100A16	icn	NS
	ifitm	NS
	ifitm1	NS
	igl1v11	NS
	il17a/f1	NS
IL1B;IL1RN;IL36A;IL1F10;IL36G;IL36B;IL37;IL36RN	il1b	NS
	il23r	NS
	itgbl1	NS
	kirrel1a	NS
	krt15	NS
	krt4	NS
	lacc1	NS
	lipf	NS
	lrrc32	NS
	lrrk2	NS
	lta	NS
	mmel1	NS
	mmp9	NS
	mt-nd5	NS
NOD2	nod2	NS
	NRAMP1	NS
	olfml2	NS
	PACRG	NS
	PARK2	NS
	parva	NS
	pcsk5	NS
	pdpn	NS
	pi15	NS
	plac8.1	NS
	pon3.1	NS
PRKACA;PRKACG;PRKACB	prkacab	NS
	psd3l	NS
	ptx	NS
PXDN	pxdn	NS
	s100a1	NS
	s100b	NS
	s100s	NS
	s100z	NS
	scel	NS
	sepina7	NS
SERPINA4	serpina1	NS
SERPINA4	serpina1l	NS
SERPINE1	serpine1	NS
	si:ch211-158d24.4	NS
	slam7	NS
	tead4	NS
	thbs1	NS
	tkt	NS
	tnfaip6	NS
	tnfsf15	NS
	tspan10	NS
	wwc1	NS
	zfuPA	NS
	zgc:64002	NS
	ablim1a	R1
	acp5a	R1
	alox5a	R1
	amdhd1	R1
APOC1	apoc1	R1
	asb16	R1
B3GNT8	b3gnt2l	R1
	b3gnt5a	R1
BCAT1	bcat1	R1
SIGLEC15	bckdhbl	R1
	birc7	R1
	C14HXorf65	R1
	CD177	R1
	cd68	R1
	cebp	R1
	cebpd	R1
	cldn1	R1
	clu	R1
CSTB	cst14a.2	R1
	ctsd	R1
	cyp2j20	R1
	dhdh.1	R1
	dysf	R1
	ENHO	R1
	faah2	R1
	fam110	R1
FAM83D	fam83d	R1
	fgfr3	R1
	foxo4	R1
	foxp3a	R1
	grhl1	R1
	gsdmeb	R1
	gzm3	R1
	gzma	R1
HAMP	hamp	R1
HSD11B2	hsd11b2	R1
	ifi30a	R1
	il2	R1
	il2r	R1
	IP-10	R1
	itgb2	R1
	jakmip2	R1
	KCNE3	R1
	kif1b	R1
	klf5a	R1
	KREMEN2	R1
	lamp2	R1
	lamp3	R1
	lxn	R1
MDFIC	mdfic	R1
	mertka	R1
CD1B; ULBP3;RAET1E;CD1A;CD1C;RAET1L;CD1D;CD1E;ULBP1;ULBP2;RAET1G	mhc1lfa	R1
MICAL2	mical2a	R1
	morc3a	R1
	mpzl2	R1
	musk	R1
	ncf1	R1
	nkl.1	R1
	nkl.2	R1
	nkl.4	R1
	nmu	R1
	pcp4l1	R1
	pnkd	R1
	postna	R1
	ppp1r14c	R1
PRF1	prf1.8	R1
	rab42b	R1
	rassf4a	R1
	rorca	R1
S100A11	s100a11	R1
	saa	R1
	sardh	R1
CD163L1	si:ch211-161n3.4 (CD163L1)	R1
	si:ch211-191o15.6	R1
CD5L;CD163L1	si:ch73-127m5.1 (CD163L1)	R1
	skida1	R1
	slc16a3b	R1
	slc47a1	R1
KLF18;KLF14;KLF17	sp5l	R1
	TM4SF19	R1
	tnfrsf11b	R1
	tpd52l1	R1
	xdh	R1
	zfyve9a	R1
	zgc:172145	R1
	agfg2	R2
	atf3	R2
	bai1	R2
	adgrb1	R2
	bpifcl	R2
	cd40	R2
	chst15	R2
	cmpk2	R2
	crispld2	R2
	csrp	R2
	ctsf	R2
	cyp7b1	R2
	dock9	R2
	dysf	R2
	ecscr	R2
	eef2k	R2
	ehd3	R2
	ENSDARG00000108781	R2
	epha4	R2
	ephb6	R2
	fc03g01	R2
GPR4	gpr4	R2
	hdr	R2
	hook1	R2
	ift43	R2
KRT8	krt5	R2
	krt8	R2
	lbp	R2
	mcf2l	R2
	mfsd2	R2
	mfsd2ab	R2
	mt2	R2
	mtbl	R2
	nampt1	R2
	nav2	R2
	npr2	R2
	nr1d1	R2
	nuf2	R2
	nutf2l	R2
	paip2b	R2
	pcdh1	R2
PROCA1;PLA2G3	pla2g3	R2
RNASE4	rnasel2	R2
	s100a10	R2
	s100t	R2
	s100w	R2
	s1pr3	R2
	si:ch1073-281m9.1	R2
	si:ch211-226m16.2	R2
SLC2A1	slc2a1b	R2
SLC2A7;SLC2A3;SLC2A14	slc2a3	R2
	slc39a14	R2
	slc39a8	R2
	snai1	R2
	socs3	R2
	steap2	R2
	tcea3	R2
TEF	tefa	R2
	tfa	R2
	tmprss4	R2
	tnfsf	R2
	tnfsf1	R2
	tnfsf11	R2
TNNI2	tnni2a.4	R2
	upp1	R2
	vcan	R2
	wu:fc03g01	R2
	ZNF204P	R2
	ZNF681	R2
	bcl7a	T-lep
	cbr1	T-lep
	ccl19a.1	T-lep
	ccl19b	T-lep
	cltb	T-lep
	cxcl11.1	T-lep
	cybb	T-lep
	dlg5a	T-lep
EFNB2	efnb2b	T-lep
	gja1a	T-lep
GSTA5;GSTA4;GSTA1;GSTA2;GSTM5;GSTM2;GSTM1;GSTA3	gstp1.1	T-lep
	ifng1	T-lep
	ifng1r	T-lep
	ifngr1	T-lep
	il12a	T-lep
IL12B	il12ba	T-lep
	impa2	T-lep
	impdh2	T-lep
	ly6m2	T-lep
	mt-nd1	T-lep
MT-ND6	mt-nd6	T-lep
	si:ch211-207n23.2	T-lep
	slc11a2	T-lep
	tlr2	T-lep
	tnfa	T-lep
	vdra	T-lep
