## Supplemental Table 7 for "A zebrafish leprosy model identifies interferon and plasminogen signaling as survival determinants in mycobacterial infection"

### Sheet: Sheet1
Table 7: Pathways regulated by infection
database	description	gene ratio	adjusted p value	# genes	all genes	sex-regulated genes	leprosy genes
KEGG	Neuroactive ligand signaling	59/889	7.29926e-20	59	si:ch211-132f19.7; tacr2; htr1aa; chrnb2; chrm2a; chrm4a; gng3; oprl1; gabrb2a; grm8a; gnao1a; prkcba; p2ry2.2; ogfr1; gnal; drd6b; gabrz; p2rx1; chrnb4; mc3r; slc17a7a; hrh3; drd1a; adra2c; grm8b; p2rx4b; grin1b; chrm5b; slc1a7b; adrb2b; prkacab; slc18a3b; p2rx5; drd2a; GRIK2; htr2b; grm6b; npbwr2a; slc6a5; chrna11; grik4; slc17a6b; htr1ab; gabrd; slc18a3a; p2rx3b; adcy6a; gng12a; drd7; gabra6a;…	hrh3	prkacab
KEGG	Calcium signaling pathway	55/889	3.24641e-14	55	; nfatc2a; si:ch211-132f19.7; tacr2; slc8a3; chrm2a; bdkrb1; cxcr4a; cacna1sb; prkcba; cacna1da; ltb4r2a; pdgfbb; orai1b; gnal; fgf10a; drd6b; si:dkey-251i10.1; vegfd; ppp3cb; p2rx1; mst1ra; drd1a; p2rx4b; plcg2; grin1b; chrm5b; adrb2b; prkacab; p2rx5; htr2b; grpr; ptafr; ryr1a; hgfa; fgf8b; phkg1a; chrna11; phka1a; kdrl; ryr1b; oxtra; phkb; p2rx3b; drd7; nos1; cxcr4b; ptger1c; grin2aa; pln1; nts…		ppp3cb; prkacab
KEGG	Hormone signaling	42/889	2.20189e-09	42	si:ch211-132f19.7; gng3; oprl1; gnao1a; dio1; tshba; crha; drd6b; mc3r; drd1a; adra2c; igf1ra; jak2b; appl1; rapgef3; adrb2b; igf2b; prkacab; avpr2b.1; drd2a; fshr; npbwr2a; tshr; esr2a; smad5; oxtra; amh; adcy6a; gng12a; drd7; nos1; gip; trh; prlhr2a; cga; thrab; adra2da; gng2; prlh2r; si:ch211-254p10.2; adra2b; stat5a	amh	igf1ra; prkacab
KEGG	Biosynthesis of cofactors	31/889	4.18084e-09	31	zgc:171566; ugt5b2; ugt5g2; nmnat1; ugt5f1; pank1a; mpi; ugt5b4; tdo2a; ugt5b3; coq4; ugt1b5; aldh3a1; nme6; ugt1b7; cox10; lipt1; aldh3a2a; si:dkey-73n8.3; ak3; nadsyn1; spra; coq5; uros; gclm; si:dkey-94e7.2; dhrs3a; sprb; coq2; bcat1; mocs2		bcat1
KEGG	Endocytosis	42/889	4.18084e-09	42	hsp70.1; wipf2a; arfgap1; acap2a; pld2; cxcr4a; vps37c; rab8a; hrasa; ist1; vps26b; chmp4ba; rufy1; kif5aa; rab11al; cxcr2; unm_sa1614; rab11fip5a; sh3gl3b; igf1ra; grk1b; asap2b; chmp5b; hsp70.2; prkci; cav2; ; washc5; rabep1; wipf1a; grk7b; iqsec2b; cdc42l2; arpc4; mvb12ba; psd2; cxcr4b; sparta; epn3a; pip5k1ca; pip5k1aa; pip5kl1		igf1ra
KEGG	Oxidative phosphorylation	20/511	1.75212e-08	20	cyc1; ndufa1; uqcrc2b; ndufa2; uqcrc2a; cox4i2; atp6v1h; atp6v1c1b; cox5ab; cox6b1; cox7a2l; ndufb6; ndufb7; atp6v1f; uqcrh; atp6v1g1; atp6v0b; ndufc2; mt-nd4l; ndufa7		none
KEGG	Phagocytosis	27/511	1.75212e-08	27	osbpl1a; ncf1; tubb2b; atg4b; gabarapl2; snap23.2; dync1i1b; mhc2daa; atp6v1h; atp6v1c1b; tuba8l3; actr1b; itga2.2; atp6v1f; atg12; rab5ab; tuba1c; atp6v1g1; dync1li1; dctn3; atp6v0b; itgb3a; ctss2.1; dctn5; thbs3b; dynll1; sec22ba	ctss2.1	ncf1; mhc2daa
KEGG	MAPK signaling pathway	46/889	1.91779e-08	46	hsp70.1; tradd; map3k12; cacng4b; mef2ca; pla2g4cl1; dusp10; cacnb4a; cacna1sb; prkcba; hrasa; cacna1da; cacnb1; pdgfbb; fgf10a; vegfd; braf; map2k5; gadd45aa; ppp3cb; rac3b; igf1ra; cacng7a; ntf3; igf2b; pak2b; prkacab; map4k6; il1b; mknk1; hsp70.2; hgfa; fgf8b; kdrl; cdc42l2; cacng5a; araf; pla2g4f.1; pak1; rps6ka1; gng12a; cacng8b; ppp3cca; epha2b; chuk; irak1		ppp3cb; igf1ra; prkacab; il1b
KEGG	IgSF CAM signaling	45/889	6.36907e-08	45	rims1a; grip2b; baiap2a; slitrk3b; tubb4bl; prkcba; il1rapl1b; slitrk5b; nck2a; cntnap2b; lrfn5b; ntn1a; nrp1b; unc5a; myh9a; dok1a; lrrc4ca; plcg2; foxo1b; pak2b; cables2a; cxadr; ppfia4; myl6; prkci; iqgap1; tjp2a; lrrc4ba; nlgn4xb; robo2; cdc42l2; arpc4; myl9a; tubb2; nrp2b; srgap1a; nrp1a; pak1; kcna2a; grip1; inpp5d; tubb5; vsig8a; kcna1a; plxna2		none
KEGG	Focal adhesion	35/889	6.65963e-08	35	xiap; vaspa; ilk; col4a1; tnr; prkcba; hrasa; itga3b; itgb5; ppp1cab; pdgfbb; vegfd; braf; rac3b; lamb4; igf1ra; itga6l; pak2b; bcl2a; si:ch211-241e1.3; col9a3; hgfa; cav2; col6a4b; kdrl; cdc42l2; myl9a; pak1; lamb1b; itga6b; vwf; lama4; pip5k1ca; pip5k1aa; myl2a		igf1ra; bcl2a
KEGG	Cytoskeleton in muscle cells	29/511	6.89749e-08	29	tnnc1b; trim54; atp1a1a.3; actc1a; myhz1.2; itgb7; myom2a; csrp1b; dspa; tnni4b.1; pdlim5a; tnni2a.4; acta1b; lmnb1; smyhc3; itga2.2; actc2; sdc4; ; tnnt2d; ttn.2; sun2; trim55a; nebl; itgb3a; zgc:163073; thbs3b; atp1a1b; actn3a	trim54	tnni2a.4
KEGG	Insulin signaling pathway	27/889	8.30071e-08	27	g6pc3; hrasa; ppp1cab; trip10a; braf; inppl1b; foxo1b; prkacab; prkag2a; mknk1; ppp1r3db; ppp1r3b; prkci; prkar1aa; phkg1a; phka1a; g6pc1a.2; flot2a; gys2; socs2; araf; phkb; pde3b; fbp1a; prkaa2; ppp1r3cb; calml4b		prkacab
KEGG	Regulation of actin cytoskeleton	38/889	8.30071e-08	38	chrm2a; chrm4a; bdkrb1; baiap2a; cxcr4a; hrasa; itga3b; itgb5; ppp1cab; pdgfbb; fgf10a; braf; arhgef1; rac3b; myh9a; tiam1a; chrm5b; itga6l; pfn4; pak2b; cyfip2; fam49a; limk2; fgf8b; iqgap1; cdc42l2; arpc4; araf; myl9a; tmsb; rgcc; pak1; gng12a; cxcr4b; itga6b; pip5k1ca; pip5k1aa; myl2a		none
KEGG	Cardiac muscle contraction	18/511	4.3772e-07	18	tnnc1b; cyc1; uqcrc2b; atp1a1a.3; actc1a; uqcrc2a; cox4i2; cox5ab; cox6b1; acta1b; cox7a2l; smyhc3; actc2; uqcrh; ; tnnt2d; zgc:163073; atp1a1b		none
KEGG	Necroptosis	20/511	6.12655e-07	20	si:dkey-108k21.19; fas; si:ch211-202f3.3; eif2ak2; si:dkey-261m9.7; ppid; caspa; jak1; hist1h2a2; chmp4c; ifngr1; pygl; cyldl; si:dkey-261m9.7; hsp90ab1; capn8; hist1h2a7; hist1h2a3; ; sqstm1	si:dkey-261m9.7; si:dkey-261m9.7; hist1h2a7	ifngr1
Reactome	Neuronal System	82/1145	2.26311e-06	82	kcnk13a; nptnb; nrg1; kcnj5; grm1a; zgc:172282; kcnj8; flot2a; shank3b; kcnf1b; kcnk1b; dbnla; adcy6b; kcnv2b; kcns3a; kcnh4b; kcnmb3; slitrk5b; lrrtm2; cacnb1; kcnj3a; gabra6b; lin7a; glula; GRIK2; kcnj6; kcnj14; hrasb; grip1; DLG4; cacng8a; cacnb4a; grin2aa; kcnk3a; grik4; prkcba; grin1b; chrnb2; APBA3; glrbb; syt7a; nbeaa; slc18a3a; snap25a; KCNJ15; gad2; syn2a; kcna1b; slc17a7a; rps6ka1; gabr…	epb41l5	none
KEGG	Protein processing in endoplasmic reticulum	20/511	2.3744e-06	20	bcap31; derl3; ube2d3; si:ch211-202f3.3; uggt2; bag2; ssr4; fbxo2; svip; tmem258; ubxn4; hsp90ab1; fbxo44.7; capn8; tusc3; dnaja1; hspbp1; ubxn6; pdia6; plaa		none
KEGG	Motor proteins	22/511	4.62264e-06	22	tnnc1b; tubb2b; actc1a; dynlt5; myhz1.2; dync1i1b; tnni4b.1; tuba8l3; tnni2a.4; acta1b; actr1b; myo7ba; smyhc3; actc2; ; tuba1c; tnnt2d; dync1li1; dctn3; zgc:163073; dctn5; dynll1		tnni2a.4
KEGG	Steroid biosynthesis	7/511	9.75965e-06	7	cel.1; nsdhl; dhcr24; tm7sf2; cel.2; lipf; cyp2r1		lipf
KEGG	Glycerolipid metabolism	11/511	2.09722e-05	11	dgat1a; agpat9l; akr1b1.2; akr1a1a; aldh2.2; aldh2.1; cel.1; lipcb; pnpla3; cel.2; abhd16a	akr1b1.2	akr1b1.2
KEGG	Arachidonic acid metabolism	10/511	2.31362e-05	10	pla2g10; cyp2p7; cyp2p9; cyp2p10; ptgdsb.1; ephx2; cyp2j20; tbxas1; lta4h; pla2g1b		ptgdsb.1; cyp2j20
